# PRRC2A, PRRC2B and PRRC2C are Stress Granule Proteins that Promote Translation Through Association with the eIF3 complex

**DOI:** 10.64898/2026.02.24.707808

**Authors:** Jie Qi Huang, Eileigh Kadijk, Karl J. Schreiber, Zi Hao Liu, Rachel W. Chiang, Zhixin Zhang, Kevin Guttman, Tian Hao Huang, Sylvia M.T. Almeida, Olena Zhulyn, Alan Moses, Julie D. Forman-Kay, John L. Rubinstein, Ji-Young Youn

**Author notes:** Data deposition: Mass spectrometry data have been deposited in the Mass Spectrometry Interactive Virtual Environment (MassIVE, http://massive.ucsd.edu). MassIVE ID: MSV000100946(ftp://massive-ftp.ucsd.edu/v12/MSV000100946/) MassIVE ID: MSV000100945 (ftp://massive-ftp.ucsd.edu/v12/MSV000100945/) MassIVE ID: MSV000100944 (ftp://massive-ftp.ucsd.edu/v12/MSV000100944/).

## Abstract

Regulation of mRNA translation is essential for cellular homeostasis, and its dysregulation contributes to cancer, neurodegeneration, and developmental disorders. Stress granules are cytosolic condensates that form during stress-induced translation arrest and are enriched in mRNAs, translation factors, and RNA-binding proteins, but how stress granule proteins modulate translation remains poorly understood. Here, we identify the stress granule components Proline-Rich Coiled-Coil A, B, and C (PRRC2 proteins) as translation regulators. PRRC2 proteins are large, intrinsically disordered paralogs conserved across jawed vertebrates. Functional proteomics revealed that all PRRC2 proteins associate with the 48S translation initiation complex (PIC), whereas PRRC2B additionally interacts with nuclear proteins. Under stress, the proximal interaction network of PRRC2 proteins undergoes dynamic remodeling, including increased interactions with the stress granule scaffold G3BP1. Genetic perturbation shows that the PRRC2 proteins influence stress granule assembly in a context-specific manner, and are collectively required for cell growth in basal conditions due to their essential role in translation. Cells with reduced PRRC2 proteins exhibit a significant reduction in the abundance of more than half of the proteome, with a bias toward translational targets of eIF3d and eIF4G2. Interaction domain mapping and AlphaFold3 modeling revealed that an α helix within the putative coiled-coil domain of PRRC2C mediates interactions with the eIF3 core complex. This modeling places the PRRC2C α helix in a previously unassigned region of a published cryo-EM density map, validating the protein interaction and the mechanistic role of PRRC2C in translation control. Together, these findings establish PRRC2 proteins as components of the translation initiation machinery that regulate translation through their interactions with the eIF3 complex and other components of the 48S PIC factors, providing a direct mechanistic link between stress granule proteins and translational control.
