## Supplementary material for "PRRC2A, PRRC2B and PRRC2C are Stress Granule Proteins that Promote Translation Through Association with the eIF3 complex": Table S8

### Sheet: DepMap
Source	Gene	Entrez Id	Dataset	Correlation	Correlation Direction	term_names
PRRC2A	PDSS2	57107	CRISPR (DepMap Public 25Q3+Score, Chronos)	-0.253886	Negative	mitochondrion
PRRC2A	MRPL48	51642	CRISPR (DepMap Public 25Q3+Score, Chronos)	-0.246967	Negative	translation, mitochondrion
PRRC2A	TAMM41	132001	CRISPR (DepMap Public 25Q3+Score, Chronos)	-0.245459	Negative	mitochondrion
PRRC2A	GATC	283459	CRISPR (DepMap Public 25Q3+Score, Chronos)	-0.244384	Negative	tRNA metabolic process, translation, mitochondrion
PRRC2A	GTF3C6	112495	CRISPR (DepMap Public 25Q3+Score, Chronos)	-0.244281	Negative	tRNA metabolic process
PRRC2A	AIRIM	54955	CRISPR (DepMap Public 25Q3+Score, Chronos)	-0.242845	Negative	ribosome biogenesis
PRRC2A	TRMT61A	115708	CRISPR (DepMap Public 25Q3+Score, Chronos)	-0.24234	Negative	tRNA metabolic process
PRRC2A	YBEY	54059	CRISPR (DepMap Public 25Q3+Score, Chronos)	-0.234893	Negative	ribosome biogenesis, mitochondrion
PRRC2A	TFB1M	51106	CRISPR (DepMap Public 25Q3+Score, Chronos)	-0.234462	Negative	ribosome biogenesis, mitochondrion
PRRC2A	MRPS18C	51023	CRISPR (DepMap Public 25Q3+Score, Chronos)	-0.233575	Negative	translation, mitochondrion
PRRC2A	POLG	5428	CRISPR (DepMap Public 25Q3+Score, Chronos)	-0.233516	Negative	mitochondrion
PRRC2A	UQCR10	29796	CRISPR (DepMap Public 25Q3+Score, Chronos)	-0.232986	Negative	mitochondrion
PRRC2A	LST1	7940	CRISPR (DepMap Public 25Q3+Score, Chronos)	0.231696	Positive	NA
PRRC2A	FARS2	10667	CRISPR (DepMap Public 25Q3+Score, Chronos)	-0.229359	Negative	tRNA metabolic process, translation, mitochondrion
PRRC2A	EIF4G2	1982	CRISPR (DepMap Public 25Q3+Score, Chronos)	0.229013	Positive	translation
PRRC2A	MTG1	92170	CRISPR (DepMap Public 25Q3+Score, Chronos)	-0.226202	Negative	translation, mitochondrion
PRRC2A	PPA2	27068	CRISPR (DepMap Public 25Q3+Score, Chronos)	-0.225911	Negative	mitochondrion
PRRC2A	UTP23	84294	CRISPR (DepMap Public 25Q3+Score, Chronos)	-0.224512	Negative	ribosome biogenesis
PRRC2A	LIPT1	51601	CRISPR (DepMap Public 25Q3+Score, Chronos)	-0.223903	Negative	mitochondrion
PRRC2A	COX16	51241	CRISPR (DepMap Public 25Q3+Score, Chronos)	-0.223086	Negative	mitochondrion
PRRC2A	SCO2	9997	CRISPR (DepMap Public 25Q3+Score, Chronos)	-0.222289	Negative	mitochondrion
PRRC2A	HEATR3	55027	CRISPR (DepMap Public 25Q3+Score, Chronos)	-0.222247	Negative	ribosome biogenesis
PRRC2A	H4C9	8294	CRISPR (DepMap Public 25Q3+Score, Chronos)	-0.221567	Negative	NA
PRRC2A	MRPL15	29088	CRISPR (DepMap Public 25Q3+Score, Chronos)	-0.219557	Negative	translation, mitochondrion
PRRC2A	GATB	5188	CRISPR (DepMap Public 25Q3+Score, Chronos)	-0.218916	Negative	tRNA metabolic process, translation, mitochondrion
PRRC2A	MRPS24	64951	CRISPR (DepMap Public 25Q3+Score, Chronos)	-0.217626	Negative	translation, mitochondrion
PRRC2A	DPH5	51611	CRISPR (DepMap Public 25Q3+Score, Chronos)	-0.213898	Negative	NA
PRRC2A	SCO1	6341	CRISPR (DepMap Public 25Q3+Score, Chronos)	-0.213848	Negative	mitochondrion
PRRC2A	TP53RK	112858	CRISPR (DepMap Public 25Q3+Score, Chronos)	-0.213311	Negative	Cell Death
PRRC2A	MALSU1	115416	CRISPR (DepMap Public 25Q3+Score, Chronos)	-0.211238	Negative	ribosome biogenesis, translation, mitochondrion
PRRC2A	SLC25A26	115286	CRISPR (DepMap Public 25Q3+Score, Chronos)	-0.211115	Negative	mitochondrion
PRRC2A	TPI1	7167	CRISPR (DepMap Public 25Q3+Score, Chronos)	-0.210818	Negative	NA
PRRC2A	THAP11	57215	CRISPR (DepMap Public 25Q3+Score, Chronos)	-0.210757	Negative	NA
PRRC2A	ZNG1B	150472	CRISPR (DepMap Public 25Q3+Score, Chronos)	0.210536	Positive	NA
PRRC2A	MIPEP	4285	CRISPR (DepMap Public 25Q3+Score, Chronos)	-0.210322	Negative	mitochondrion
PRRC2A	WARS2	10352	CRISPR (DepMap Public 25Q3+Score, Chronos)	-0.209311	Negative	tRNA metabolic process, translation, mitochondrion
PRRC2A	MCAT	27349	CRISPR (DepMap Public 25Q3+Score, Chronos)	-0.209185	Negative	ribosome biogenesis, mitochondrion
PRRC2A	NDUFC1	4717	CRISPR (DepMap Public 25Q3+Score, Chronos)	-0.209146	Negative	mitochondrion
PRRC2A	ANKRD49	54851	CRISPR (DepMap Public 25Q3+Score, Chronos)	-0.208732	Negative	NA
PRRC2A	CDK2	1017	CRISPR (DepMap Public 25Q3+Score, Chronos)	0.208664	Positive	Cell Death
PRRC2A	EARS2	124454	CRISPR (DepMap Public 25Q3+Score, Chronos)	-0.208368	Negative	tRNA metabolic process, translation, mitochondrion
PRRC2A	UTP4	84916	CRISPR (DepMap Public 25Q3+Score, Chronos)	-0.208043	Negative	ribosome biogenesis
PRRC2A	MRPL20	55052	CRISPR (DepMap Public 25Q3+Score, Chronos)	-0.207637	Negative	translation, mitochondrion
PRRC2A	DARS2	55157	CRISPR (DepMap Public 25Q3+Score, Chronos)	-0.207531	Negative	tRNA metabolic process, translation, mitochondrion
PRRC2A	NDUFV2	4729	CRISPR (DepMap Public 25Q3+Score, Chronos)	-0.207373	Negative	mitochondrion
PRRC2A	GTPBP8	29083	CRISPR (DepMap Public 25Q3+Score, Chronos)	-0.206448	Negative	mitochondrion
PRRC2A	OR4A47	403253	CRISPR (DepMap Public 25Q3+Score, Chronos)	0.205623	Positive	NA
PRRC2A	HOXC10	3226	CRISPR (DepMap Public 25Q3+Score, Chronos)	0.205328	Positive	NA
PRRC2A	GADD45GIP1	90480	CRISPR (DepMap Public 25Q3+Score, Chronos)	-0.205037	Negative	translation, mitochondrion
PRRC2A	NGRN	51335	CRISPR (DepMap Public 25Q3+Score, Chronos)	-0.204736	Negative	ribosome biogenesis, translation, mitochondrion
PRRC2A	HSD17B10	3028	CRISPR (DepMap Public 25Q3+Score, Chronos)	-0.203954	Negative	tRNA metabolic process, mitochondrion
PRRC2A	CARS2	79587	CRISPR (DepMap Public 25Q3+Score, Chronos)	-0.202572	Negative	tRNA metabolic process, translation, mitochondrion
PRRC2A	NUP214	8021	CRISPR (DepMap Public 25Q3+Score, Chronos)	0.202152	Positive	NA
PRRC2A	OXSM	54995	CRISPR (DepMap Public 25Q3+Score, Chronos)	-0.201059	Negative	mitochondrion
PRRC2A	MRPL13	28998	CRISPR (DepMap Public 25Q3+Score, Chronos)	-0.200841	Negative	translation, mitochondrion
PRRC2A	RPP21	79897	CRISPR (DepMap Public 25Q3+Score, Chronos)	-0.200712	Negative	tRNA metabolic process
PRRC2A	COA6	388753	CRISPR (DepMap Public 25Q3+Score, Chronos)	-0.200522	Negative	mitochondrion
PRRC2A	EZH2	2146	CRISPR (DepMap Public 25Q3+Score, Chronos)	-0.200295	Negative	NA
PRRC2A	PTPMT1	114971	CRISPR (DepMap Public 25Q3+Score, Chronos)	-0.199665	Negative	mitochondrion
PRRC2A	MTERF4	130916	CRISPR (DepMap Public 25Q3+Score, Chronos)	-0.199158	Negative	ribosome biogenesis, mitochondrion
PRRC2A	NHP2	55651	CRISPR (DepMap Public 25Q3+Score, Chronos)	-0.198713	Negative	ribosome biogenesis
PRRC2A	DCPS	28960	CRISPR (DepMap Public 25Q3+Score, Chronos)	-0.197747	Negative	mitochondrion
PRRC2A	LARS2	23395	CRISPR (DepMap Public 25Q3+Score, Chronos)	-0.196734	Negative	tRNA metabolic process, translation, mitochondrion
PRRC2A	OR4C46	119749	CRISPR (DepMap Public 25Q3+Score, Chronos)	0.196659	Positive	NA
PRRC2A	MRPL23	6150	CRISPR (DepMap Public 25Q3+Score, Chronos)	-0.196606	Negative	translation, mitochondrion
PRRC2A	MTG2	26164	CRISPR (DepMap Public 25Q3+Score, Chronos)	-0.196515	Negative	ribosome biogenesis, translation, mitochondrion
PRRC2A	TEDC2	80178	CRISPR (DepMap Public 25Q3+Score, Chronos)	-0.196487	Negative	NA
PRRC2A	DNLZ	728489	CRISPR (DepMap Public 25Q3+Score, Chronos)	-0.196449	Negative	mitochondrion
PRRC2A	MED23	9439	CRISPR (DepMap Public 25Q3+Score, Chronos)	-0.19644	Negative	NA
PRRC2A	GLE1	2733	CRISPR (DepMap Public 25Q3+Score, Chronos)	0.196352	Positive	NA
PRRC2A	YARS2	51067	CRISPR (DepMap Public 25Q3+Score, Chronos)	-0.19626	Negative	tRNA metabolic process, translation, mitochondrion
PRRC2A	MRPL47	57129	CRISPR (DepMap Public 25Q3+Score, Chronos)	-0.195126	Negative	translation, mitochondrion
PRRC2A	FKBPL	63943	CRISPR (DepMap Public 25Q3+Score, Chronos)	-0.194029	Negative	NA
PRRC2A	MRPS10	55173	CRISPR (DepMap Public 25Q3+Score, Chronos)	-0.193281	Negative	translation, mitochondrion
PRRC2A	XRCC3	7517	CRISPR (DepMap Public 25Q3+Score, Chronos)	-0.192773	Negative	mitochondrion
PRRC2A	MRPL34	64981	CRISPR (DepMap Public 25Q3+Score, Chronos)	-0.192769	Negative	translation, mitochondrion
PRRC2A	MARS2	92935	CRISPR (DepMap Public 25Q3+Score, Chronos)	-0.192703	Negative	tRNA metabolic process, translation, mitochondrion
PRRC2A	WDR18	57418	CRISPR (DepMap Public 25Q3+Score, Chronos)	-0.192154	Negative	ribosome biogenesis
PRRC2A	RTN4IP1	84816	CRISPR (DepMap Public 25Q3+Score, Chronos)	-0.191753	Negative	mitochondrion
PRRC2A	MRPL57	78988	CRISPR (DepMap Public 25Q3+Score, Chronos)	-0.19163	Negative	translation, mitochondrion
PRRC2A	DLD	1738	CRISPR (DepMap Public 25Q3+Score, Chronos)	-0.191533	Negative	mitochondrion
PRRC2A	GTF3C5	9328	CRISPR (DepMap Public 25Q3+Score, Chronos)	-0.191259	Negative	tRNA metabolic process
PRRC2A	PRMT5	10419	CRISPR (DepMap Public 25Q3+Score, Chronos)	-0.191121	Negative	NA
PRRC2A	NDUFA1	4694	CRISPR (DepMap Public 25Q3+Score, Chronos)	-0.191111	Negative	mitochondrion
PRRC2A	NDUFAF5	79133	CRISPR (DepMap Public 25Q3+Score, Chronos)	-0.191101	Negative	mitochondrion
PRRC2A	TRMT6	51605	CRISPR (DepMap Public 25Q3+Score, Chronos)	-0.190949	Negative	tRNA metabolic process
PRRC2A	NSUN4	387338	CRISPR (DepMap Public 25Q3+Score, Chronos)	-0.19093	Negative	ribosome biogenesis, mitochondrion
PRRC2A	NDUFB2	4708	CRISPR (DepMap Public 25Q3+Score, Chronos)	-0.190857	Negative	mitochondrion
PRRC2A	MRPL33	9553	CRISPR (DepMap Public 25Q3+Score, Chronos)	-0.190746	Negative	translation, mitochondrion
PRRC2A	PMM2	5373	CRISPR (DepMap Public 25Q3+Score, Chronos)	-0.190472	Negative	NA
PRRC2A	COQ3	51805	CRISPR (DepMap Public 25Q3+Score, Chronos)	-0.190432	Negative	mitochondrion
PRRC2A	DHX33	56919	CRISPR (DepMap Public 25Q3+Score, Chronos)	-0.190388	Negative	translation
PRRC2A	NDUFB6	4712	CRISPR (DepMap Public 25Q3+Score, Chronos)	-0.189878	Negative	mitochondrion
PRRC2A	RBFA	79863	CRISPR (DepMap Public 25Q3+Score, Chronos)	-0.189465	Negative	ribosome biogenesis, mitochondrion
PRRC2A	METTL1	4234	CRISPR (DepMap Public 25Q3+Score, Chronos)	-0.189448	Negative	tRNA metabolic process
PRRC2A	IBA57	200205	CRISPR (DepMap Public 25Q3+Score, Chronos)	-0.189322	Negative	mitochondrion
PRRC2A	DHPS	1725	CRISPR (DepMap Public 25Q3+Score, Chronos)	-0.189071	Negative	translation
PRRC2A	MRPL46	26589	CRISPR (DepMap Public 25Q3+Score, Chronos)	-0.188976	Negative	translation, mitochondrion
PRRC2A	TWNK	56652	CRISPR (DepMap Public 25Q3+Score, Chronos)	-0.188821	Negative	mitochondrion
PRRC2A	BLOC1S1	2647	CRISPR (DepMap Public 25Q3+Score, Chronos)	-0.185065	Negative	mitochondrion
PRRC2B	PAGE2B	389860	CRISPR (DepMap Public 25Q3+Score, Chronos)	0.238922	Positive	NA
PRRC2B	ACOT1	641371	CRISPR (DepMap Public 25Q3+Score, Chronos)	0.205911	Positive	mitochondrion
PRRC2B	LCE2C	353140	CRISPR (DepMap Public 25Q3+Score, Chronos)	-0.193699	Negative	NA
PRRC2B	CPAMD8	27151	CRISPR (DepMap Public 25Q3+Score, Chronos)	-0.184644	Negative	NA
PRRC2B	RPL21	6144	CRISPR (DepMap Public 25Q3+Score, Chronos)	-0.184639	Negative	translation
PRRC2B	RPS4Y2	140032	CRISPR (DepMap Public 25Q3+Score, Chronos)	-0.182346	Negative	translation
PRRC2B	PTPRC	5788	CRISPR (DepMap Public 25Q3+Score, Chronos)	-0.178069	Negative	NA
PRRC2B	GRAP	10750	CRISPR (DepMap Public 25Q3+Score, Chronos)	-0.177211	Negative	NA
PRRC2B	EVPL	2125	CRISPR (DepMap Public 25Q3+Score, Chronos)	0.176459	Positive	NA
PRRC2B	KRT16	3868	CRISPR (DepMap Public 25Q3+Score, Chronos)	0.175472	Positive	NA
PRRC2B	CASP3	836	CRISPR (DepMap Public 25Q3+Score, Chronos)	-0.175318	Negative	Cell Death
PRRC2B	CCDC28A	25901	CRISPR (DepMap Public 25Q3+Score, Chronos)	-0.17289	Negative	NA
PRRC2B	TRIM27	5987	CRISPR (DepMap Public 25Q3+Score, Chronos)	0.17196	Positive	mitochondrion
PRRC2B	UBC	7316	CRISPR (DepMap Public 25Q3+Score, Chronos)	0.167702	Positive	mitochondrion
PRRC2B	ITPRID1	223075	CRISPR (DepMap Public 25Q3+Score, Chronos)	0.165871	Positive	NA
PRRC2B	ROBO3	64221	CRISPR (DepMap Public 25Q3+Score, Chronos)	0.162238	Positive	NA
PRRC2B	CACFD1	11094	CRISPR (DepMap Public 25Q3+Score, Chronos)	0.16083	Positive	NA
PRRC2B	TBXA2R	6915	CRISPR (DepMap Public 25Q3+Score, Chronos)	0.159135	Positive	NA
PRRC2B	ZFY	7544	CRISPR (DepMap Public 25Q3+Score, Chronos)	-0.159037	Negative	NA
PRRC2B	KRT13	3860	CRISPR (DepMap Public 25Q3+Score, Chronos)	-0.158639	Negative	translation
PRRC2B	GAL3ST4	79690	CRISPR (DepMap Public 25Q3+Score, Chronos)	-0.158526	Negative	NA
PRRC2B	ZNF704	619279	CRISPR (DepMap Public 25Q3+Score, Chronos)	0.157041	Positive	NA
PRRC2B	PRXL2B	127281	CRISPR (DepMap Public 25Q3+Score, Chronos)	0.156771	Positive	mitochondrion
PRRC2B	BTRC	8945	CRISPR (DepMap Public 25Q3+Score, Chronos)	-0.156109	Negative	NA
PRRC2B	DEFB108B	245911	CRISPR (DepMap Public 25Q3+Score, Chronos)	-0.155806	Negative	NA
PRRC2B	PHLPP1	23239	CRISPR (DepMap Public 25Q3+Score, Chronos)	0.155352	Positive	NA
PRRC2B	CD1E	913	CRISPR (DepMap Public 25Q3+Score, Chronos)	-0.154272	Negative	NA
PRRC2B	TMEM102	284114	CRISPR (DepMap Public 25Q3+Score, Chronos)	0.154016	Positive	Cell Death
PRRC2B	MTFR1	9650	CRISPR (DepMap Public 25Q3+Score, Chronos)	-0.153609	Negative	mitochondrion
PRRC2B	RPL35A	6165	CRISPR (DepMap Public 25Q3+Score, Chronos)	-0.152401	Negative	ribosome biogenesis, translation
PRRC2B	RASGRF2	5924	CRISPR (DepMap Public 25Q3+Score, Chronos)	0.15188	Positive	NA
PRRC2B	PROM2	150696	CRISPR (DepMap Public 25Q3+Score, Chronos)	0.151544	Positive	NA
PRRC2B	LCE2A	353139	CRISPR (DepMap Public 25Q3+Score, Chronos)	-0.151261	Negative	NA
PRRC2B	PCDHGB1	56104	CRISPR (DepMap Public 25Q3+Score, Chronos)	-0.150411	Negative	NA
PRRC2C	MPDZ	8777	CRISPR (DepMap Public 25Q3+Score, Chronos)	0.198024	Positive	NA
PRRC2C	TP63	8626	CRISPR (DepMap Public 25Q3+Score, Chronos)	-0.195864	Negative	Cell Death
PRRC2C	SCN9A	6335	CRISPR (DepMap Public 25Q3+Score, Chronos)	0.193601	Positive	NA
PRRC2C	ATXN2	6311	CRISPR (DepMap Public 25Q3+Score, Chronos)	0.186548	Positive	translation
PRRC2C	CARD16	114769	CRISPR (DepMap Public 25Q3+Score, Chronos)	0.186544	Positive	Cell Death
PRRC2C	TAF2	6873	CRISPR (DepMap Public 25Q3+Score, Chronos)	0.181237	Positive	NA
PRRC2C	ADAM19	8728	CRISPR (DepMap Public 25Q3+Score, Chronos)	0.18123	Positive	NA
PRRC2C	P3H3	10536	CRISPR (DepMap Public 25Q3+Score, Chronos)	0.180639	Positive	NA
PRRC2C	HP	3240	CRISPR (DepMap Public 25Q3+Score, Chronos)	-0.17964	Negative	NA
PRRC2C	ATAD2B	54454	CRISPR (DepMap Public 25Q3+Score, Chronos)	0.178025	Positive	NA
PRRC2C	UNG	7374	CRISPR (DepMap Public 25Q3+Score, Chronos)	0.176723	Positive	mitochondrion
PRRC2C	MTARC1	64757	CRISPR (DepMap Public 25Q3+Score, Chronos)	-0.174714	Negative	mitochondrion
PRRC2C	DDX3Y	8653	CRISPR (DepMap Public 25Q3+Score, Chronos)	0.174592	Positive	NA
PRRC2C	SPEN	23013	CRISPR (DepMap Public 25Q3+Score, Chronos)	0.173658	Positive	NA
PRRC2C	GBX2	2637	CRISPR (DepMap Public 25Q3+Score, Chronos)	0.172801	Positive	NA
PRRC2C	TMUB1	83590	CRISPR (DepMap Public 25Q3+Score, Chronos)	0.17267	Positive	NA
PRRC2C	EIF4G2	1982	CRISPR (DepMap Public 25Q3+Score, Chronos)	0.172113	Positive	translation
PRRC2C	PSME2	5721	CRISPR (DepMap Public 25Q3+Score, Chronos)	-0.171217	Negative	NA
PRRC2C	TMEM175	84286	CRISPR (DepMap Public 25Q3+Score, Chronos)	0.171176	Positive	NA
PRRC2C	CCDC70	83446	CRISPR (DepMap Public 25Q3+Score, Chronos)	-0.171074	Negative	NA
PRRC2C	PRRC2A	7916	CRISPR (DepMap Public 25Q3+Score, Chronos)	0.170504	Positive	NA
PRRC2C	TP53	7157	CRISPR (DepMap Public 25Q3+Score, Chronos)	-0.170378	Negative	Cell Death
PRRC2C	PRXL2B	127281	CRISPR (DepMap Public 25Q3+Score, Chronos)	0.169723	Positive	mitochondrion
PRRC2C	SOCS2	8835	CRISPR (DepMap Public 25Q3+Score, Chronos)	-0.169524	Negative	NA
PRRC2C	COL6A3	1293	CRISPR (DepMap Public 25Q3+Score, Chronos)	0.168805	Positive	NA
PRRC2C	PFN4	375189	CRISPR (DepMap Public 25Q3+Score, Chronos)	0.167467	Positive	NA
PRRC2C	SERPINI2	5276	CRISPR (DepMap Public 25Q3+Score, Chronos)	-0.167204	Negative	NA
PRRC2C	ERBB4	2066	CRISPR (DepMap Public 25Q3+Score, Chronos)	0.166882	Positive	mitochondrion
PRRC2C	CDH18	1016	CRISPR (DepMap Public 25Q3+Score, Chronos)	-0.166742	Negative	NA
PRRC2C	BAG6	7917	CRISPR (DepMap Public 25Q3+Score, Chronos)	-0.16481	Negative	NA
PRRC2C	MAP3K6	9064	CRISPR (DepMap Public 25Q3+Score, Chronos)	0.164543	Positive	NA
PRRC2C	SYNJ2	8871	CRISPR (DepMap Public 25Q3+Score, Chronos)	0.164184	Positive	NA
PRRC2C	ATAD3C	219293	CRISPR (DepMap Public 25Q3+Score, Chronos)	0.163509	Positive	mitochondrion
PRRC2C	KRTAP9-3	83900	CRISPR (DepMap Public 25Q3+Score, Chronos)	-0.161744	Negative	NA
PRRC2C	LAMA2	3908	CRISPR (DepMap Public 25Q3+Score, Chronos)	0.161232	Positive	NA
PRRC2C	HEXIM2	124790	CRISPR (DepMap Public 25Q3+Score, Chronos)	-0.161023	Negative	NA
PRRC2C	GRM7	2917	CRISPR (DepMap Public 25Q3+Score, Chronos)	0.16084	Positive	NA
PRRC2C	ARL5B	221079	CRISPR (DepMap Public 25Q3+Score, Chronos)	0.160793	Positive	NA
PRRC2C	WDR20	91833	CRISPR (DepMap Public 25Q3+Score, Chronos)	0.160422	Positive	NA
PRRC2C	TLR6	10333	CRISPR (DepMap Public 25Q3+Score, Chronos)	-0.159653	Negative	NA
PRRC2C	MYO16	23026	CRISPR (DepMap Public 25Q3+Score, Chronos)	0.159557	Positive	NA
PRRC2C	KRT10	3858	CRISPR (DepMap Public 25Q3+Score, Chronos)	-0.158609	Negative	NA
PRRC2C	RAB36	9609	CRISPR (DepMap Public 25Q3+Score, Chronos)	0.158315	Positive	NA
PRRC2C	SUMO2	6613	CRISPR (DepMap Public 25Q3+Score, Chronos)	0.158276	Positive	NA
PRRC2C	FERMT3	83706	CRISPR (DepMap Public 25Q3+Score, Chronos)	-0.158059	Negative	NA
PRRC2C	SYCP1	6847	CRISPR (DepMap Public 25Q3+Score, Chronos)	-0.156376	Negative	NA
PRRC2C	SAMD11	148398	CRISPR (DepMap Public 25Q3+Score, Chronos)	0.156108	Positive	NA
PRRC2C	DYNC2H1	79659	CRISPR (DepMap Public 25Q3+Score, Chronos)	0.155475	Positive	NA
PRRC2C	SLC8A1	6546	CRISPR (DepMap Public 25Q3+Score, Chronos)	0.155402	Positive	NA
PRRC2C	PRAMEF1	65121	CRISPR (DepMap Public 25Q3+Score, Chronos)	0.154983	Positive	NA
PRRC2C	OR2T6	254879	CRISPR (DepMap Public 25Q3+Score, Chronos)	0.154909	Positive	NA
PRRC2C	OR5P2	120065	CRISPR (DepMap Public 25Q3+Score, Chronos)	-0.154742	Negative	NA
PRRC2C	PKHD1L1	93035	CRISPR (DepMap Public 25Q3+Score, Chronos)	0.154532	Positive	NA
PRRC2C	TNP2	7142	CRISPR (DepMap Public 25Q3+Score, Chronos)	-0.153866	Negative	NA
PRRC2C	TP53BP1	7158	CRISPR (DepMap Public 25Q3+Score, Chronos)	-0.153299	Negative	Cell Death
PRRC2C	LCOR	84458	CRISPR (DepMap Public 25Q3+Score, Chronos)	0.152935	Positive	NA
PRRC2C	MAGEB1	4112	CRISPR (DepMap Public 25Q3+Score, Chronos)	-0.152758	Negative	NA
PRRC2C	EXOC3	11336	CRISPR (DepMap Public 25Q3+Score, Chronos)	0.152613	Positive	NA
PRRC2C	MPHOSPH9	10198	CRISPR (DepMap Public 25Q3+Score, Chronos)	0.15132	Positive	NA
PRRC2C	PPM1D	8493	CRISPR (DepMap Public 25Q3+Score, Chronos)	0.150758	Positive	Cell Death
PRRC2C	CDK8	1024	CRISPR (DepMap Public 25Q3+Score, Chronos)	-0.150502	Negative	NA
PRRC2C	OBP2A	29991	CRISPR (DepMap Public 25Q3+Score, Chronos)	0.150486	Positive	NA
PRRC2C	GRHL2	79977	CRISPR (DepMap Public 25Q3+Score, Chronos)	-0.150415	Negative	NA
PRRC2C	CEP290	80184	CRISPR (DepMap Public 25Q3+Score, Chronos)	0.150092	Positive	NA
PRRC2C	ZBTB38	253461	CRISPR (DepMap Public 25Q3+Score, Chronos)	0.150053	Positive	NA
